# NGLY1 knockdown or pharmacological inhibition induces cellular autophagy

**DOI:** 10.1101/2020.12.05.400481

**Authors:** Sarah H Needs, Martin D Bootman, Jeff E Grotzke, Holger B Kramer, Sarah A Allman

**Affiliations:** Reading School of Pharmacy, University of Reading, Whiteknights, Reading, RG6 6AD, UK; School of Life, Health and Chemical Sciences, The Open University, Walton Hall, Milton Keynes, MK7 6AA, UK; Yale University School of Medicine, New Haven, CT 06520, USA; Department of Physiology, Anatomy and Genetics, University of Oxford, Parks Road, Oxford, OX1 3PT, UK; MRC London Institute of Medical Sciences, Hammersmith Hospital Campus, Du Cane Road, London, W12 0NN, UK; Leicester School of Pharmacy, De Montfort University, The Gateway, Leicester, LE1 9BH, UK

**Keywords:** NGLY1, N-Glycanase, Z-VAD-fmk, Q-VD-OPh, caspase inhibition, off-target, autophagy, ERAD, autophagosome proteomics

## Abstract

Pan-caspase inhibitor Z-VAD-fmk acts as an inhibitor of peptide:*N*-glycanase (NGLY1); an endoglycosidase which cleaves *N*-linked glycans from glycoproteins exported from the endoplasmic reticulum during ER-associated degradation (ERAD). Pharmacological *N*-glycanase inhibition by Z-VAD-fmk or siRNA knockdown (KD) induces GFP-LC3 positive puncta in HEK 293 cells. Activation of ER stress markers or reactive oxygen species (ROS) induction are not observed. In NGLY1 inhibition or KD, upregulation of autophagosome formation without impairment of autophagic flux are observed. Enrichment and proteomics analysis of autophagosomes after Z-VAD-fmk treatment or NGLY1 KD reveals comparable autophagosomal protein content. Upregulation of autophagy represents a cellular adaptation to NGLY1 inhibition or KD, and ATG13-deficient mouse embryonic fibroblasts (MEFs) show reduced viability under these conditions. In contrast, treatment with pan-caspase inhibitor, Q-VD-OPh does not induce cellular autophagy. Therefore, experiments with Z-VAD-fmk are complicated by the effects of NGLY1 inhibition and Q-VD-OPh represents an alternative caspase inhibitor free from this limitation.
