## Supplemental Table 1 for "NGLY1 knockdown or pharmacological inhibition induces cellular autophagy"

### Sheet: GOBP
Gene Ontology term_Biological Process	P value	Enrichment	Total no of proteins	Proteins in cluster	Ben. Ho. FDR
SRP-dependent cotranslational protein targeting to membrane	2.4174e-09	1.5301	55	52	1.5641e-06
protein targeting to ER	2.4174e-09	1.5301	55	52	1.9551e-06
establishment of protein localization to organelle	3.8657e-09	1.49	63	58	2.0843e-06
establishment of protein localization in endoplasmic reticulum	2.4174e-09	1.5301	55	52	2.6068e-06
protein targeting to membrane	8.4494e-10	1.5332	57	54	2.7334e-06
nuclear-transcribed mRNA catabolic process, nonsense-mediated decay	6.8199e-09	1.5268	53	50	3.1518e-06
cotranslational protein targeting to membrane	2.4174e-09	1.5301	55	52	3.9102e-06
establishment of localization	1.1796e-08	1.2365	178	136	4.77e-06
transport	1.349e-08	1.2392	175	134	4.8488e-06
viral transcription	4.0207e-08	1.4985	54	50	1.3007e-05
viral infectious cycle	4.5817e-08	1.4789	58	53	1.3474e-05
intracellular transport	7.9701e-08	1.2716	140	110	1.9833e-05
viral reproductive process	7.5323e-08	1.4441	65	58	2.0306e-05
translational termination	1.0701e-07	1.4939	52	48	2.3078e-05
mRNA catabolic process	1.1973e-07	1.4739	56	51	2.4208e-05
establishment of localization in cell	1.0495e-07	1.2576	148	115	2.4252e-05
protein transport	1.2788e-07	1.2974	121	97	2.4335e-05
protein complex disassembly	1.9236e-07	1.4713	55	50	3.2751e-05
nuclear-transcribed mRNA catabolic process	1.9236e-07	1.4713	55	50	3.4571e-05
translational elongation	3.0773e-07	1.4686	54	49	4.525e-05
cellular protein complex disassembly	3.0773e-07	1.4686	54	49	4.7405e-05
establishment of protein localization	2.9529e-07	1.2818	125	99	4.7762e-05
RNA catabolic process	4.9423e-07	1.4481	57	51	6.6618e-05
macromolecular complex disassembly	4.9423e-07	1.4481	57	51	6.9515e-05
translation	5.807e-07	1.4042	68	59	7.5142e-05
cellular macromolecular complex disassembly	7.7759e-07	1.445	56	50	9.675e-05
intracellular protein transport	1.9101e-06	1.2947	105	84	0.00022886
cellular process involved in reproduction	2.6603e-06	1.3804	68	58	0.00030736
translational initiation	3.7094e-06	1.4026	60	52	0.00041379
cellular component disassembly	4.0074e-06	1.3769	67	57	0.00043213
mRNA metabolic process	4.5365e-06	1.3452	77	64	0.00047341
macromolecule catabolic process	5.7864e-06	1.3524	73	61	0.00058497
cellular component disassembly at cellular level	6.0058e-06	1.3732	66	56	0.00058875
cellular macromolecule catabolic process	7.2626e-06	1.3604	69	58	0.00069101
reproductive process	1.5275e-05	1.2947	90	72	0.0014119
protein targeting	2.5466e-05	1.3111	79	64	0.0022884
cellular component organization or biogenesis at cellular level	3.8536e-05	1.1678	176	127	0.0031965
cellular component organization at cellular level	3.8536e-05	1.1678	176	127	0.0032807
cellular macromolecular complex subunit organization	5.8498e-05	1.2869	83	66	0.0047311
protein complex subunit organization	0.00016317	1.2674	83	65	0.012875
cellular protein metabolic process	0.00035778	1.1689	144	104	0.027558
cluster size: 228 protein hits

### Sheet: GOCC
Gene Ontology term_Cellular Compartment	P value	Enrichment	Total no of proteins	Proteins in cluster	Ben. Ho. FDR
large ribosomal subunit	7.0952e-07	1.6184	28	28	0.00019796
cytosolic large ribosomal subunit	7.0952e-07	1.6184	28	28	0.00039591
ribonucleoprotein complex	6.1195e-05	1.2797	86	68	0.011382
macromolecular complex	0.00034017	1.1169	213	147	0.031636
cluster size: 228 protein hits

### Sheet: GOMF
Gene Ontology term_Molecular Function	P value	Enrichment	Total no of proteins	Proteins in cluster	Ben. Ho. FDR
structural constituent of ribosome	3.1464e-08	1.5213	50	47	2.3283e-05
structural molecule activity	8.548e-06	1.3487	72	60	0.0031628
cluster size: 228 protein hits
