## Supplemental Table 2 for "NGLY1 knockdown or pharmacological inhibition induces cellular autophagy"

### Sheet: GOBP
Gene Ontology term_Biological Process	P value	Enrichment	Total no of proteins	Proteins in cluster	Ben. Ho. FDR
response to inorganic substance	3.0843e-05	2.2038	19	16	0.0026967
cluster size: 141 protein hits

### Sheet: GOCC
Gene Ontology term_Cellular Compartment	P value	Enrichment	Total no of proteins	Proteins in cluster	Ben. Ho. FDR
extracellular region	0.00015099	2.3989	12	11	0.021062
extracellular space	0.00018874	1.8319	30	21	0.021063
cluster size: 141 protein hits
